# Ultra-fast Prediction of Somatic Structural Variations by Reduced Read Mapping via Pan-Genome *k*-mer Sets

**DOI:** 10.1101/2020.10.25.354456

**Authors:** Min-Hak Choi, Jang-il Sohn, Dohun Yi, A Vipin Menon, Yeon Jeong Kim, Sungkyu Kyung, Seung-Ho Shin, Byunggook Na, Je-Gun Joung, Sungro Yoon, Youngil Koh, Daehyun Baek, Tae-Min Kim, Jin-Wu Nam

**Affiliations:** Department of Life Science, Hanyang University, Seoul 04763, Republic of Korea; Research Institute for Convergence of Basic Sciences, Hanyang University, Seoul 04763, Republic of Korea; Research Institute for Natural Sciences, Hanyang University, Seoul 04763, Republic of Korea; Samsung Genome Institute, Samsung Medical Center, 81 Irwon-ro, Gangnam-gu, Seoul, 06351, Republic of Korea; GENINUS Inc, Seoul 05836, Republic of Korea; Department of Electrical and Computer Engineering, Seoul National University, 08826, Republic of Korea; College of Medicine, Seoul National University, Seoul 03080, Republic of Korea; School of Biological Sciences, Seoul National University, Seoul 08826, Republic of Korea; Department of Medical Informatics and Cancer Research Institute, College of Medicine, The Catholic University of Korea, Seoul 06591, Republic of Korea

**Keywords:** Somatic structural variation, whole genome sequencing, cancer panel sequencing, fusion gene, pan-genome *k*-mer set, reduced mapping

## Abstract

Genome rearrangements often result in copy number alterations of cancer-related genes and cause the formation of cancer-related fusion genes. Current structural variation (SV) callers, however, still produce massive numbers of false positives (FPs) and require high computational costs. Here, we introduce an ultra-fast and high-performing somatic SV detector, called ETCHING, that significantly reduces the mapping cost by filtering reads matched to pan-genome and normal *k*-mer sets. To reduce the number of FPs, ETCHING takes advantage of a Random Forest classifier that utilizes six breakend-related features. We systematically benchmarked ETCHING with other SV callers on reference SV materials, validated SV biomarkers, tumor and matched-normal whole genomes, and tumor-only targeted sequencing datasets. For all datasets, our SV caller was much faster (≥15X) than other tools without compromising performance or memory use. Our approach would provide not only the fastest method for largescale genome projects but also an accurate clinically practical means for real-time precision medicine.
