## Supplementary Tables for "Ultra-fast Prediction of Somatic Structural Variations by Reduced Read Mapping via Pan-Genome *k*-mer Sets": SuppTable_1.xlsx

### Sheet: Sheet1
Supplementary Table 1. Ten human reference genomes in PGK
Genome	Ethnic	No. of k-mers	k-mers not in hg19
			Number	%	Reference
GRCh37.p13 (hg19)	Caucasian and african	2488037468	0	0	[1, 2]
GRCh38.p10	Caucasian and african	2504380308	17738333	0.7	[1, 2]
HuRef	Caucasian	2476759065	92563575	3.7	[1, 3]
NA12878	Caucasian	2515701362	187560350	7.5	[4]
Koref	Asian (Korean)	2528002657	116853628	4.6	[1]
AK1	Asian (Korean)	2488774924	99086577	4	[5]
YH_1.0	Asian (Chinese)	2428618868	190408737	7.8	[6]
HX1	Asian (Chinese)	2486394762	142270726	5.7	[7]
Mongolian	Asian (Mongolian)	2357180996	94937632	4	[8]
JRGv2	Asian (Japanese)	2501451740	15268452	0.6	[9]
dbSNP	-	1121258964	1067240996	95.2	[10]
[1]	Cho, Y.S., et al., An ethnically relevant consensus Korean reference genome is a step towards personal reference genomes. Nat Commun, 2016. 7: p. 13637.
[2]	Schneider, V.A., et al., Evaluation of GRCh38 and de novo haploid genome assemblies demonstrates the enduring quality of the reference assembly. Genome Res, 2017. 27(5): p. 849-864.
[3]	Levy, S., et al., The diploid genome sequence of an individual human. PLoS Biol, 2007. 5(10): p. e254.
[4]	Pendleton, M., et al., Assembly and diploid architecture of an individual human genome via single-molecule technologies. Nat Methods, 2015. 12(8): p. 780-6.
[5]	Seo, J.S., et al., De novo assembly and phasing of a Korean human genome. Nature, 2016. 538(7624): p. 243-247.
[6]	Luo, R., et al., SOAPdenovo2: an empirically improved memory-efficient short-read de novo assembler. Gigascience, 2012. 1(1): p. 18.
[7]	Shi, L., et al., Long-read sequencing and de novo assembly of a Chinese genome. Nat Commun, 2016. 7: p. 12065.
[8]	Bai, H., et al., The genome of a Mongolian individual reveals the genetic imprints of Mongolians on modern human populations. Genome Biol Evol, 2014. 6(12): p. 3122-36.
[9]	JRGv2. https://jrg.megabank.tohoku.ac.jp/.
[10]	Sherry, S.T., et al., dbSNP: the NCBI database of genetic variation. Nucleic Acids Res, 2001. 29(1): p. 308-11.
