## Supplementary Tables for "Ultra-fast Prediction of Somatic Structural Variations by Reduced Read Mapping via Pan-Genome *k*-mer Sets": SuppTable_2.xlsx

### Sheet: Breast cancer
Supplementary Table 2. BRCA samples
TCGA Accession	Tumor Purity [1]	Depth (X)		Number of SVs							Note
		Tumor	Normal	ETCHING-Caller	Delly	Lumpy	Manta	SvABA	novoBreak	Avergae
TCGA-A1-A0SM	0.7903	61	31	2124	257	21602	9811	370	275	5739.83	Training
TCGA-A2-A0YG	0.7976	43	27	7105	304	21732	6095	708	399	6057.17	Training
TCGA-A7-A13D	0.8612	44	30	5984	926	24222	4108	1164	608	6168.67	Training
TCGA-AR-A24Z	0.8886	44	27	9712	818	20657	2455	1588	925	6025.83	Training
TCGA-E2-A109	0.8553	37	37	4845	308	17370	1532	748	339	4190.33	Training
TCGA-D8-A27F	0.8014	34	30	4905	585	22228	796	684	385	4930.5	Training
TCGA-AO-A124	0.8859	41	41	7104	1010	22801	3652	1906	956	6238.17	Training
TCGA-A8-A09I	0.7318	37	31	11081	368	36922	4348	870	519	9018	Training
TCGA-BH-A0AV	0.6844	46	31	12411	419	28513	992	1052	569	7326	Training
TCGA-A2-A0EY	0.7092	44	31	30385	3839	74232	8956	1218	1788	20069.7	Training
TCGA-AR-A256	0.8204	39	30	28399	1767	23882	2270	1720	1086	9854	Training
TCGA-C8-A12L	0.7913	49	33	5280	1031	22267	5738	1884	1110	6218.33	Training
TCGA-BH-A18U	0.8077	40	33	3645	335	19787	1780	1102	707	4559.33	Training
TCGA-A2-A0D1	0.898	53	31	14906	453	40297	7682	840	774	10825.3	Training
TCGA-AO-A0JM	0.7582	54	37	15776	276	29320	4501	764	793	8571.67	Training
TCGA-E2-A14P	0.7019	47	40	5265	634	20176	1671	1214	710	4945	Training
TCGA-EW-A1P8	0.7303	40	30	2509	219	21331	502	298	151	4168.33	Training
TCGA-D8-A27H	0.7659	53	31	2947	574	22883	1796	1306	654	5026.67	Training
TCGA-BH-A0WA	0.7925	24	27	10453	269	14589	823	448	283	4477.5	Training
TCGA-AN-A0G0	0.8131	51	33	13062	665	33095	8770	578	426	9432.67	Training
TCGA-BH-A0H0	0.9449	54	31	13193	922	34943	4299	358	325	9006.67	Training
TCGA-A8-A07B	0.7587	51	36	7944	368	24697	2832	492	504	6139.5	Training
TCGA-E2-A1LG	0.8421	43	31	6054	330	26603	620	340	212	5693.17	Training
TCGA-E2-A152	0.663	40	27	6925	641	17066	2132	332	181	4546.17	Training
TCGA-A7-A0CE	0.8551	30	37	43967	453	29516	19693	748	493	15811.7	Training
TCGA-B6-A0RE	0.7943	34	29	21463	240	25324	1264	554	426	8211.83	Training
TCGA-BH-A18R	0.7466	54	33	11180	295	25168	17219	744	503	9184.83	Training
TCGA-AR-A0TX	0.5818	51	33	6671	314	20091	1699	958	448	5030.17	Training
TCGA-BH-A0DG	0.5386	46	27	5874	316	24843	1108	940	541	5603.67	Training
TCGA-A8-A094	0.5718	50	31	11560	265	21691	4716	862	361	6575.83	Training
TCGA-A2-A04T	0.7466	21	40	32883	469	15581	30171	1020	563	13447.8	Training
TCGA-A8-A08L	0.7132	37	29	12508	487	23331	3099	998	838	6876.83	Hold-out for test
TCGA-AN-A04D	0.9699	56	56	6064	428	20729	2653	588	328	5131.67	Hold-out for test
TCGA-BH-A0H6	0.8311	49	36	30017	3173	69620	25627	1038	1100	21762.5	Hold-out for test
TCGA-AN-A0AT	0.7913	46	30	13138	1031	23627	2756	1818	970	7223.33	Hold-out for test
TCGA-BH-A0BW	0.6749	68	27	26729	359	25142	785	812	265	9015.33	Hold-out for test
TCGA-EW-A1J5	0.7538	56	31	3739	211	21389	409	168	85	4333.5	Hold-out for test
TCGA-A7-A26G	0.5182	49	30	9139	219	22646	969	890	523	5731	Hold-out for test
TCGA-AR-A1AY	0.8587	33	27	3075	287	19820	710	248	141	4046.83	Hold-out for test
TCGA-A2-A25B	0.8657	44	30	10947	431	25809	1705	1402	839	6855.5	Hold-out for test
TCGA-E2-A15K	0.8391	93	56	30261	2801	21464	26037	520	271	13559	High depth
TCGA-A8-A09X	0.474	40	26	18171	256	95036	7211	254	258	20197.7	Low purity
TCGA-A2-A04P	0.7001	20	37	265177	137356	75490	19938	4234	9972	85361.2	Many SVs
TCGA-A8-A08B	0.7913	41	31	133888	45639	169382	60768	18380	29175	76205.3	Many SVs
TCGA-AO-A0J6	0.7779	19	34	657581	581759	24393	133079	19328	58494	245772	Many SVs
TCGA-A2-A0CM	0.5497	26	30	1816410	1973494	1501923	252632	167868	351188	1.01059e+06	Many SVs
TCGA-C8-A130	0.7243	37	34	5173	389	18155	NA	NA	9	5931.5	<100 SVs or no result
TCGA-BH-A0EA	0.684	50	30	3677	335	21167	733	94	36	4340.33	<100 SVs or no result
TCGA-BH-A0DT	0.6659	54	33	4586	NA	23356	201	NA	20	7040.75	<100 SVs or no result
TCGA-EW-A1PB	0.4611	50	30	8213	5	19043	NA	NA	260	6880.25	<100 SVs or no result
TCGA-A8-A08S	0.8646	53	33	31662	623	48122	NA	1962	2588	16991.4	<100 SVs or no result
TCGA-AO-A0J4	0.661	29	33	406540	103023	83629	NA	7380	13346	122784	<100 SVs or no result
TCGA-AN-A0XR	0.9256	54	33	3841	74532	20136	NA	154	69	19746.4	<100 SVs or no result
TCGA-A8-A092	0.7971	11	34	60860	275	9865	2260	102	NA	14672.4	<100 SVs or no result
TCGA-C8-A12Q	0.6581	54	36	4719	NA	NA	NA	960	NA	2839.5	<100 SVs or no result
Reference
1. Aran, D., Sirota, M. & Butte, A.J. Systematic pan-cancer analysis of tumour purity. Nat Commun 6, 8971 (2015).
