## Supplementary Tables for "Ultra-fast Prediction of Somatic Structural Variations by Reduced Read Mapping via Pan-Genome *k*-mer Sets": SuppTable_3.xlsx

### Sheet: Thyroid cancer
Supplementary Table 3. THCA samples
TCGA Accesion	Read length (bp)	Tumor depth (X)	Normal depth (X)
TCGA-DJ-A2Q1	101	66.4323	39.1798
TCGA-EL-A3T9	101	60.6525	26.87
TCGA-EL-A3TB	101	31.219	31.1645
TCGA-EM-A3FQ	101	32.1551	30.0827
