## Supplementary Tables for "Ultra-fast Prediction of Somatic Structural Variations by Reduced Read Mapping via Pan-Genome *k*-mer Sets": SuppTable_4.xlsx

### Sheet: Multiple myeloma
Supplementary Table 4. MM samples
Sample number	Read length (bp)	Tumor depth (X)	Normal depth (X)
MM1	150	88.8139	34.1112
MM2	150	93.0898	41.947
MM3	150	97.6602	30.2103
MM4	150	99.9108	36.6368
MM5	150	86.1879	21.9024
MM6	150	85.6236	25.8927
MM7	150	93.2179	21.4963
MM9	150	86.1366	20.6135
MM10	150	87.1632	34.4818
MM11	150	89.4597	35.7865
MM12	150	83.3857	26.8987
MM13	150	97.0564	28.3421
MM14	150	97.4352	96.0859
MM15	150	79.9833	28.7287
MM16	150	100.812	34.0812
MM17	150	110.236	57.0829
MM18	150	100.39	22.2356
MM19	150	94.2168	34.1298
MM20	150	91.5237	34.163
MM21	150	93.5406	35.3336
MM22	150	99.4745	40.8359
SNUH19_MM01	150	80.0681	30.2857
SNUH19_MM02	150	85.4094	35.7696
SNUH19_MM03	150	85.691	35.0875
SNUH19_MM04	150	99.3414	33.2193
SNUH19_MM05	150	93.7879	28.68
