## Supplementary Tables for "Ultra-fast Prediction of Somatic Structural Variations by Reduced Read Mapping via Pan-Genome *k*-mer Sets": SuppTable_6.xlsx

### Sheet: Sheet1
Supplementary Table 6. FISH probe sets
Known clinical biomarkers	Probe	Target site		Reference
1q25 DEL	1q25 SpectrumGreen probe			Abbott Diagnostics, Abbott Park, IL
p16 (CDKN2A) DEL	p16 (9p21, CDKN2A) SpectrumOrange/CEP9 SpectrumGreen probe			Abbott Diagnostics, Abbott Park, IL
RB1 DEL	D13S25 (13q14.3) SpectrumOrange probe			Abbott Diagnostics, Abbott Park, IL
IGH rearrangement	IGH dual‐color, break‐apart rearrangement probe			Abbott Diagnostics, Abbott Park, IL
IGH-FGFR3 fusion	IGH-FGFR3 dual‐color, dual‐fusion translocation probe;			Abbott Diagnostics, Abbott Park, IL
TP53 DEL	TP53 SpectrumOrange probe			Abbott Diagnostics, Abbott Park, IL
