## Supplementary Tables for "Ultra-fast Prediction of Somatic Structural Variations by Reduced Read Mapping via Pan-Genome *k*-mer Sets": SuppTable_8.xlsx

### Sheet: Sheet1
Supplementary Table 8. BreaKmer panel data
No.	Run	LibraryName	Sample	SRS	Known alteration	Diagnosis	SV type	Tissue	Detection method	Panel	Sample in Pool or Per Lane	Median Insert Size	Genome Size	Bait Territory	Target Territory	Total Reads	Pass Filter Reads	Pass Filter Unique Reads	Percent Pass Filter Reads	Percent Pass Filter Unique Reads	Mean Target Coverage	SV detection
1	SRR1304206	sample36_replicate1	sample36	SRS623435	t(8;14) MYC-IGH	Diffuse large B-cell lymphoma	Fusion	FFPE	FISH	OPv2.1	24	214	3101976562	1671036	1237438	14183260	13578612	6783088	0.957369	0.478246	143.632	Success
2	SRR1304185	sample25_replicate1	sample25	SRS623424	t(11;22) WT1-EWSR1	Desmoplastic small round cell	Fusion	FFPE	FISH	OPv2.1	24	206	3101976562	1671036	1237438	24608272	23575438	11654650	0.958029	0.473607	241.894	Success
3	SRR1304116	sample9_replicate1	sample9	SRS623408	KIT deletion	Gastrointestinal stromal tumor	Deletion	FFPE	Sanger sequence	OPv2.1	24	232	3101976562	1671036	1237438	10720902	10408828	4476171	0.970891	0.417518	125	Success
4	SRR1304141	sample16_replicate1	sample16	SRS623415	t(9;22) BCR-ABL1	Acute lymphoblastic leukemia	Fusion	Heme	qRT-PCR	OPv2.1	24	252	3101976562	1671036	1237438	23722496	22555260	7256994	0.950796	0.305912	176.909	Success
5	SRR1304142	sample16_replicate2	sample16	SRS623415	t(9;22) BCR-ABL1	Acute lymphoblastic leukemia	Fusion	Heme	qRT-PCR	OPv2.1	24	179	3101976562	1671036	1237438	30972022	29846210	13591613	0.963651	0.438835	299.72	Success
6	SRR1304183	sample23_replicate1	sample23	SRS623422	t(21;22) ERG-EWSR1	Primitive neuroectodermal tumor	Fusion	FFPE	FISH	OPv2.2	14	157	3101976562	2900681	2005756	32431034	29164386	15462284	0.899274	0.476774	61.6377	Success
7	SRR1304184	sample24_replicate1	sample24	SRS623423	t(11;22) FLI1-EWSR1	Primitive neuroectodermal tumor	Fusion	FFPE	FISH	OPv2.1	24	182	3101976562	1671036	1237438	21059690	20045664	5011451	0.95185	0.237964	90.5173	Success
8	SRR1304186	sample26_replicate1	sample26	SRS623425	t(11;22) FLI1-EWSR1	Primitive neuroectodermal tumor	Fusion	FFPE	Karyotype	OPv2.2	14	209	3101976562	2900681	2005756	35871922	32164004	17723175	0.896635	0.494068	224.837	Success
9	SRR1304193	sample31_replicate1	sample31	SRS623430	t(14;18) IGH-BCL2	Follicular lymphoma	Fusion	Frozen lymph node	Qualitative DNA PCR assay	OPv2.1	24	240	3101976562	1671036	1237438	38917038	35066400	5242432	0.901055	0.134708	126.988	Success
10	SRR1304194	sample31_replicate2	sample31	SRS623430	t(14;18) IGH-BCL2	Follicular lymphoma	Fusion	Frozen lymph node	Qualitative DNA PCR assay	OPv2.1	24	240	3101976562	1671036	1237438	26657800	24273600	4320945	0.910563	0.162089	103.949	Success
11	SRR1304195	sample31_replicate3	sample31	SRS623430	t(14;18) IGH-BCL2	Follicular lymphoma	Fusion	Frozen lymph node	Qualitative DNA PCR assay	OPv2.1	24	171	3101976562	1671036	1237438	28541700	27276922	16025816	0.955687	0.561488	288.284	Success
12	SRR1304196	sample31_replicate4	sample31	SRS623430	t(14;18) IGH-BCL2	Follicular lymphoma	Fusion	Frozen lymph node	Qualitative DNA PCR assay	OPv2.1	24	258	3101976562	1671036	1237438	36360686	33256306	11108891	0.914623	0.305519	242.873	Success
13	SRR1304197	sample31_replicate5	sample31	SRS623430	t(14;18) IGH-BCL2	Follicular lymphoma	Fusion	Frozen lymph node	Qualitative DNA PCR assay	OPv2.1	24	270	3101976562	1671036	1237438	24794654	22857188	8100031	0.92186	0.326685	176.931	Success
14	SRR1304198	sample31_replicate6	sample31	SRS623430	t(14;18) IGH-BCL2	Follicular lymphoma	Fusion	Frozen lymph node	Qualitative DNA PCR assay	OPv2.1	24	236	3101976562	1671036	1237438	28283432	25436048	4182839	0.899327	0.14789	104.756	Success
15	SRR1304199	sample31_replicate7	sample31	SRS623430	t(14;18) IGH-BCL2	Follicular lymphoma	Fusion	Frozen lymph node	Qualitative DNA PCR assay	OPv2.1	24	173	3101976562	1671036	1237438	25286536	24359938	11700568	0.963356	0.462719	263.789	Success
16	SRR1304200	sample31_replicate8	sample31	SRS623430	t(14;18) IGH-BCL2	Follicular lymphoma	Fusion	Frozen lymph node	Qualitative DNA PCR assay	OPv2.1	24	262	3101976562	1671036	1237438	31499030	28847884	9418952	0.915834	0.299024	207.083	Success
17	SRR1304207	sample37_replicate1	sample37	SRS623436	t(15;17) PML-RARA	(APML/AML M3) Acute Myeloid Leukaemia	Fusion	Bone Marrow	RT-PCR	OPv2.2	14	247	3101976562	2900681	2005756	33918704	30742800	18615078	0.906367	0.548815	286.317	Success
18	SRR1304208	sample38_replicate1	sample38	SRS623437	t(15;17) PML-RARA	(APML/AML M3) Acute Myeloid Leukaemia	Fusion	Bone Marrow	Qualitative DNA PCR assay	OPv2.1	24	175	3101976562	1671036	1237438	29104732	28018482	13911820	0.962678	0.477992	321.861	Success
19	SRR1304209	sample38_replicate2	sample38	SRS623437	t(15;17) PML-RARA	(APML/AML M3) Acute Myeloid Leukaemia	Fusion	Bone Marrow	Qualitative DNA PCR assay	OPv2.1	24	260	3101976562	1671036	1237438	19640934	18939024	8795805	0.964263	0.44783	203.591	Success
20	SRR1304211	sample38_replicate4	sample38	SRS623437	t(15;17) PML-RARA	(APML/AML M3) Acute Myeloid Leukaemia	Fusion	Bone Marrow	Qualitative DNA PCR assay	OPv2.1	24	256	3101976562	1671036	1237438	16339576	15728294	7531237	0.962589	0.46092	177.672	Success
21	SRR1304212	sample38_replicate5	sample38	SRS623437	t(15;17) PML-RARA	(APML/AML M3) Acute Myeloid Leukaemia	Fusion	Bone Marrow	Qualitative DNA PCR assay	OPv2.1	24	262	3101976562	1671036	1237438	16340070	15743370	7196467	0.963482	0.440418	166.055	Success
22	SRR1304213	sample38_replicate6	sample38	SRS623437	t(15;17) PML-RARA	(APML/AML M3) Acute Myeloid Leukaemia	Fusion	Bone Marrow	Qualitative DNA PCR assay	OPv2.1	24	249	3101976562	1671036	1237438	13478292	13011698	6200019	0.965382	0.46	146.457	Success
23	SRR1304214	sample38_replicate7	sample38	SRS623437	t(15;17) PML-RARA	(APML/AML M3) Acute Myeloid Leukaemia	Fusion	Bone Marrow	Qualitative DNA PCR assay	OPv2.1	24	253	3101976562	1671036	1237438	17230724	16628486	8115841	0.965049	0.47101	189.612	Success
24	SRR1304215	sample38_replicate8	sample38	SRS623437	t(15;17) PML-RARA	(APML/AML M3) Acute Myeloid Leukaemia	Fusion	Bone Marrow	Qualitative DNA PCR assay	OPv2.1	24	234	3101976562	1671036	1237438	16274190	15688180	7337981	0.963991	0.450897	177.369	Success
25	SRR1304216	sample38_replicate9	sample38	SRS623437	t(15;17) PML-RARA	(APML/AML M3) Acute Myeloid Leukaemia	Fusion	Bone Marrow	Qualitative DNA PCR assay	OPv2.1	24	263	3101976562	1671036	1237438	17512898	16839222	7921059	0.961533	0.452299	179.72	Success
26	SRR1304217	sample38_replicate10	sample38	SRS623437	t(15;17) PML-RARA	(APML/AML M3) Acute Myeloid Leukaemia	Fusion	Bone Marrow	Qualitative DNA PCR assay	OPv2.1	24	252	3101976562	1671036	1237438	15919690	15315140	7289310	0.962025	0.45788	171.658	Success
27	SRR1304108	sample1_replicate1	sample1	SRS623400	FLT3 indel	Acute Myeloid Leukaemia	ITD (Internal tandem duplication)	Blood	Sanger sequence	OPv2.1	24	251	3101976562	1671036	1237438	22844990	21786372	6704140	0.953661	0.293462	171.03	Success
28	SRR1304109	sample2_replicate1	sample2	SRS623401	FLT3 indel	Acute Myeloid Leukaemia	ITD (Internal tandem duplication)	Blood	Sanger sequence	OPv2.1	24	259	3101976562	1671036	1237438	25469730	24251450	7786151	0.952168	0.305702	198.56	Success
29	SRR1304110	sample3_replicate1	sample3	SRS623402	FLT3 indel	Acute Myeloid Leukaemia	ITD (Internal tandem duplication)	Blood	Sanger sequence	OPv2.1	24	232	3101976562	1671036	1237438	27120346	25833640	7978876	0.952556	0.294203	214.507	Success
30	SRR1304111	sample4_replicate1	sample4	SRS623403	FLT3 indel	Acute Myeloid Leukaemia	ITD (Internal tandem duplication)	Blood	Sanger sequence	OPv2.1	24	254	3101976562	1671036	1237438	45013258	42866130	13417620	0.9523	0.298082	344.036	Success
31	SRR1304112	sample5_replicate1	sample5	SRS623404	FLT3 indel	Acute Myeloid Leukaemia	ITD (Internal tandem duplication)	Blood	Sanger sequence	OPv2.1	24	256	3101976562	1671036	1237438	16860990	16048638	5694685	0.951821	0.337743	148.247	Success
32	SRR1304113	sample6_replicate1	sample6	SRS623405	FLT3 indel	Acute Myeloid Leukaemia	ITD (Internal tandem duplication)	Blood	Sanger sequence	OPv2.1	24	237	3101976562	1671036	1237438	27402910	25617958	7725683	0.934863	0.281929	193.318	Success
33	SRR1304114	sample7_replicate1	sample7	SRS623406	FLT3 indel	Acute Myeloid Leukaemia	ITD (Internal tandem duplication)	Blood	Sanger sequence	OPv2.1	24	254	3101976562	1671036	1237438	25473924	24424078	10685466	0.958787	0.419467	265.624	Success
34	SRR1304115	sample8_replicate1	sample8	SRS623407	FLT3 indel	Acute Myeloid Leukaemia	ITD (Internal tandem duplication)	Blood	Sanger sequence	OPv2.1	24	232	3101976562	1671036	1237438	27463692	26058262	6957545	0.948826	0.253336	184.534	Success
35	SRR1304189	sample29_replicate1	sample29	SRS623428	t(16;21) FUS-ERG	Acute Myeloid Leukaemia	Fusion	Bone Marrow	Karyotype	OPv2.1	24	224	3101976562	1671036	1237438	15893596	15199320	9097914	0.956317	0.572426	230.278	Success
36	SRR1304201	sample32_replicate1	sample32	SRS623431	t(10;11) KMT2A	Acute Myeloid Leukaemia	Translocation	MeoH Ac-acid fixed	FISH	OPv2.1	24	208	3101976562	1671036	1237438	26210084	25121916	9443679	0.958483	0.360307	259.325	Success
37	SRR1304202	sample33_replicate1	sample33	SRS623432	t(11;17) KMT2A	Acute Myeloid Leukaemia	Translocation	MeoH Ac-acid fixed	FISH	OPv2.1	24	234	3101976562	1671036	1237438	23324692	22299088	7541276	0.956029	0.323317	199.985	Success
38	SRR1304203	sample34_replicate1	sample34	SRS623433	t(6;11) KMT2A	Acute Myeloid Leukaemia	Translocation	Bone Marrow	FISH	OPv2.1	24	188	3101976562	1671036	1237438	14482032	13855048	8709915	0.956706	0.601429	237.205	Success
39	SRR1304205	sample35_replicate2	sample35	SRS623434	t(9;11) MLLT3-KMT2A	Acute Myeloid Leukaemia	Fusion	Cell line	Ref. [2]	OPv2.2	8	184	3101976562	2900681	2005756	0.691478	42139980	38628992	14052907	0.916683	221.479	Success
40	SRR1304138	sample15_replicate1	sample15	SRS623414	t(9;22) BCR-ABL1	Chronic myelogenous leukemia	Fusion	Blood	qRT-PCR	OPv2.2	14	241	3101976562	2900681	2005756	38190312	34770648	20785428	0.910457	0.544259	327.737	Success
41	SRR1304139	sample15_replicate2	sample15	SRS623414	t(9;22) BCR-ABL1	Chronic myelogenous leukemia	Fusion	Blood	qRT-PCR	OPv2.2	6	214	3101976562	2900681	2005756	51214804	50406006	29104975	0.984208	0.568292	429.322	Success
42	SRR1304140	sample15_replicate3	sample15	SRS623414	t(9;22) BCR-ABL1	Chronic myelogenous leukemia	Fusion	Blood	qRT-PCR	OPv2.2	6	242	3101976562	2900681	2005756	49889600	49193572	30971004	0.986049	0.620791	422.412	Success
43	SRR1304143	sample17_replicate1	sample17	SRS623416	t(9;22) BCR-ABL1	Chronic myelogenous leukemia	Fusion	Heme	qRT-PCR	OPv2.1	24	177	3101976562	1671036	1237438	18456062	17774690	9013352	0.963081	0.488368	214.951	Success
44	SRR1304144	sample18_replicate1	sample18	SRS623417	t(9;22) BCR-ABL1	Chronic myelogenous leukemia	Fusion	Heme	qRT-PCR	OPv2.1	24	217	3101976562	1671036	1237438	21781940	20961192	9731607	0.96232	0.446774	231.165	Success
45	SRR1304145	sample18_replicate2	sample18	SRS623417	t(9;22) BCR-ABL1	Chronic myelogenous leukemia	Fusion	Heme	qRT-PCR	OPv2.1	24	217	3101976562	1671036	1237438	23160906	22296966	10347023	0.962698	0.446745	244.762	Success
46	SRR1304146	sample18_replicate3	sample18	SRS623417	t(9;22) BCR-ABL1	Chronic myelogenous leukemia	Fusion	Heme	qRT-PCR	OPv2.1	24	210	3101976562	1671036	1237438	19984866	19273728	8660624	0.964416	0.433359	207.253	Success
47	SRR1304147	sample18_replicate4	sample18	SRS623417	t(9;22) BCR-ABL1	Chronic myelogenous leukemia	Fusion	Heme	qRT-PCR	OPv2.1	24	180	3101976562	1671036	1237438	25652442	24696792	11715661	0.962746	0.456707	266.24	Success
48	SRR1304148	sample18_replicate5	sample18	SRS623417	t(9;22) BCR-ABL1	Chronic myelogenous leukemia	Fusion	Heme	qRT-PCR	OPv2.1	24	249	3101976562	1671036	1237438	20769414	20018832	9083605	0.963861	0.437355	207.18	Success
49	SRR1304149	sample18_replicate6	sample18	SRS623417	t(9;22) BCR-ABL1	Chronic myelogenous leukemia	Fusion	Heme	qRT-PCR	OPv2.1	24	232	3101976562	1671036	1237438	17426054	16764766	7939564	0.962052	0.455615	191.51	Success
50	SRR1304150	sample18_replicate7	sample18	SRS623417	t(9;22) BCR-ABL1	Chronic myelogenous leukemia	Fusion	Heme	qRT-PCR	OPv2.1	24	264	3101976562	1671036	1237438	18378598	17683460	8156337	0.962177	0.443795	181.294	Success
51	SRR1304151	sample18_replicate8	sample18	SRS623417	t(9;22) BCR-ABL1	Chronic myelogenous leukemia	Fusion	Heme	qRT-PCR	OPv2.1	24	216	3101976562	1671036	1237438	23783588	23010266	10227748	0.967485	0.430034	247.783	Success
52	SRR1304152	sample18_replicate9	sample18	SRS623417	t(9;22) BCR-ABL1	Chronic myelogenous leukemia	Fusion	Heme	qRT-PCR	OPv2.1	24	216	3101976562	1671036	1237438	21776692	20981742	9479134	0.963495	0.435288	229.536	Success
53	SRR1304153	sample18_replicate10	sample18	SRS623417	t(9;22) BCR-ABL1	Chronic myelogenous leukemia	Fusion	Heme	qRT-PCR	OPv2.1	24	213	3101976562	1671036	1237438	18568282	17946302	8383334	0.966503	0.451487	204.943	Success
54	SRR1304154	sample19_replicate1	sample19	SRS623418	t(9;22) BCR-ABL1	Chronic myelogenous leukemia	Fusion	Heme	qRT-PCR	OPv2.1	24	231	3101976562	1671036	1237438	33204950	29951854	4597117	0.90203	0.138447	108.174	Success
55	SRR1304155	sample19_replicate2	sample19	SRS623418	t(9;22) BCR-ABL1	Chronic myelogenous leukemia	Fusion	Heme	qRT-PCR	OPv2.1	24	220	3101976562	1671036	1237438	35370418	31829352	4957184	0.899886	0.140151	120.049	Success
56	SRR1304156	sample19_replicate3	sample19	SRS623418	t(9;22) BCR-ABL1	Chronic myelogenous leukemia	Fusion	Heme	qRT-PCR	OPv2.1	24	220	3101976562	1671036	1237438	31537734	28944882	9148949	0.917786	0.290095	208.748	Success
57	SRR1304157	sample19_replicate4	sample19	SRS623418	t(9;22) BCR-ABL1	Chronic myelogenous leukemia	Fusion	Heme	qRT-PCR	OPv2.1	24	228	3101976562	1671036	1237438	29798032	27328750	8737098	0.917133	0.293211	195.99	Success
58	SRR1304158	sample19_replicate5	sample19	SRS623418	t(9;22) BCR-ABL1	Chronic myelogenous leukemia	Fusion	Heme	qRT-PCR	OPv2.1	24	220	3101976562	1671036	1237438	38975514	35057542	5203867	0.899476	0.133516	125.404	Success
59	SRR1304159	sample19_replicate6	sample19	SRS623418	t(9;22) BCR-ABL1	Chronic myelogenous leukemia	Fusion	Heme	qRT-PCR	OPv2.1	24	185	3101976562	1671036	1237438	26494308	25495422	12494681	0.962298	0.471599	275.186	Success
60	SRR1304160	sample19_replicate7	sample19	SRS623418	t(9;22) BCR-ABL1	Chronic myelogenous leukemia	Fusion	Heme	qRT-PCR	OPv2.1	24	220	3101976562	1671036	1237438	24831358	22778052	7466789	0.91731	0.3007	169.751	Success
61	SRR1304161	sample20_replicate1	sample20	SRS623419	t(9;22) BCR-ABL1	Chronic myelogenous leukemia	Fusion	Heme	qRT-PCR	OPv2.1	24	248	3101976562	1671036	1237438	19183192	18629996	9712230	0.971162	0.506289	231.008	Success
62	SRR1304162	sample20_replicate2	sample20	SRS623419	t(9;22) BCR-ABL1	Chronic myelogenous leukemia	Fusion	Heme	qRT-PCR	OPv2.1	24	255	3101976562	1671036	1237438	18435080	17905904	9705386	0.971295	0.526463	232.551	Success
63	SRR1304163	sample20_replicate3	sample20	SRS623419	t(9;22) BCR-ABL1	Chronic myelogenous leukemia	Fusion	Heme	qRT-PCR	OPv2.1	24	235	3101976562	1671036	1237438	15239384	14819736	8178883	0.972463	0.536694	207.976	Success
64	SRR1304164	sample20_replicate4	sample20	SRS623419	t(9;22) BCR-ABL1	Chronic myelogenous leukemia	Fusion	Heme	qRT-PCR	OPv2.1	24	249	3101976562	1671036	1237438	15629174	15165152	8565988	0.970311	0.548077	212.711	Success
65	SRR1304165	sample20_replicate5	sample20	SRS623419	t(9;22) BCR-ABL1	Chronic myelogenous leukemia	Fusion	Heme	qRT-PCR	OPv2.1	24	250	3101976562	1671036	1237438	12038720	11695972	6316951	0.97153	0.524719	150.216	Success
66	SRR1304166	sample20_replicate6	sample20	SRS623419	t(9;22) BCR-ABL1	Chronic myelogenous leukemia	Fusion	Heme	qRT-PCR	OPv2.1	24	257	3101976562	1671036	1237438	17835870	17313344	9198453	0.970704	0.515728	217.672	Success
67	SRR1304167	sample21_replicate1	sample21	SRS623420	t(9;22) BCR-ABL1	Chronic myelogenous leukemia	Fusion	Bone Marrow	qRT-PCR	OPv2.2	14	240	3101976562	2900681	2005756	32759214	30098222	16742276	0.918771	0.511071	242.424	Success
68	SRR1304187	sample27_replicate1	sample27	SRS623426	t(8;17) FGFR1-ANKRD13B	Chronic myelogenous leukemia	Translocation	MeoH Ac-acid fixed	Karyotype, FISH	OPv2.1	24	195	3101976562	1671036	1237438	19013494	18130732	6544896	0.953572	0.344224	130.096	Success
69	SRR1304188	sample28_replicate1	sample28	SRS623427	t(4;4) FIP1L1-PDGFRA	Chronic myelogenous leukemia	Fusion	MeoH Ac-acid fixed	FISH	OPv2.1	24	207	3101976562	1671036	1237438	44868934	42945572	16316046	0.957134	0.363638	446.559	Success
70	SRR1304117	sample10_replicate1	sample10	SRS623409	t(2;2) ALK-EML4	Lung adenocarcinoma	Fusion	FF	FISH	OPv2.1	24	218	3101976562	1671036	1237438	33402796	30159476	4527491	0.902903	0.135542	114.904	Success
71	SRR1304118	sample10_replicate2	sample10	SRS623409	t(2;2) ALK-EML4	Lung adenocarcinoma	Fusion	FF	FISH	OPv2.1	24	203	3101976562	1671036	1237438	16366010	15744802	7151393	0.962043	0.436966	197.537	Success
72	SRR1304119	sample10_replicate3	sample10	SRS623409	t(2;2) ALK-EML4	Lung adenocarcinoma	Fusion	FF	FISH	OPv2.1	24	214	3101976562	1671036	1237438	18014104	17373816	7558205	0.964456	0.419572	198.288	Success
73	SRR1304120	sample10_replicate4	sample10	SRS623409	t(2;2) ALK-EML4	Lung adenocarcinoma	Fusion	FF	FISH	OPv2.1	24	206	3101976562	1671036	1237438	35504334	32073958	4900091	0.903381	0.138014	130.58	Success
74	SRR1304121	sample10_replicate5	sample10	SRS623409	t(2;2) ALK-EML4	Lung adenocarcinoma	Fusion	FF	FISH	OPv2.1	24	238	3101976562	1671036	1237438	35322564	34049918	14170329	0.963971	0.401169	344.741	Success
75	SRR1304122	sample10_replicate6	sample10	SRS623409	t(2;2) ALK-EML4	Lung adenocarcinoma	Fusion	FF	FISH	OPv2.1	24	224	3101976562	1671036	1237438	17521176	16863950	7495181	0.96249	0.427778	198.994	Success
76	SRR1304123	sample10_replicate7	sample10	SRS623409	t(2;2) ALK-EML4	Lung adenocarcinoma	Fusion	FF	FISH	OPv2.1	24	226	3101976562	1671036	1237438	25512508	23311792	7534816	0.91374	0.295338	180.186	Success
77	SRR1304124	sample10_replicate8	sample10	SRS623409	t(2;2) ALK-EML4	Lung adenocarcinoma	Fusion	FF	FISH	OPv2.1	24	212	3101976562	1671036	1237438	17703664	17020552	7736221	0.961414	0.436984	208.109	Success
78	SRR1304125	sample10_replicate9	sample10	SRS623409	t(2;2) ALK-EML4	Lung adenocarcinoma	Fusion	FF	FISH	OPv2.1	24	253	3101976562	1671036	1237438	14473988	13899354	6537438	0.960299	0.451668	163.546	Success
79	SRR1304126	sample10_replicate10	sample10	SRS623409	t(2;2) ALK-EML4	Lung adenocarcinoma	Fusion	FF	FISH	OPv2.1	24	236	3101976562	1671036	1237438	16692340	16118894	7463178	0.965646	0.447102	191.481	Success
80	SRR1304127	sample10_replicate11	sample10	SRS623409	t(2;2) ALK-EML4	Lung adenocarcinoma	Fusion	FF	FISH	OPv2.1	24	260	3101976562	1671036	1237438	15304810	14724676	6626329	0.962095	0.432957	162.042	Success
81	SRR1304128	sample10_replicate12	sample10	SRS623409	t(2;2) ALK-EML4	Lung adenocarcinoma	Fusion	FF	FISH	OPv2.1	24	223	3101976562	1671036	1237438	29311546	26292492	4177970	0.897001	0.142537	106.744	Success
82	SRR1304129	sample10_replicate13	sample10	SRS623409	t(2;2) ALK-EML4	Lung adenocarcinoma	Fusion	FF	FISH	OPv2.1	24	228	3101976562	1671036	1237438	14096484	13630072	6096017	0.966913	0.432449	162.09	Success
83	SRR1304130	sample10_replicate14	sample10	SRS623409	t(2;2) ALK-EML4	Lung adenocarcinoma	Fusion	FF	FISH	OPv2.1	24	172	3101976562	1671036	1237438	23785574	22936566	11289720	0.964306	0.474646	248.715	Success
84	SRR1304131	sample10_replicate15	sample10	SRS623409	t(2;2) ALK-EML4	Lung adenocarcinoma	Fusion	FF	FISH	OPv2.1	24	209	3101976562	1671036	1237438	41553898	38185300	11480680	0.918934	0.276284	278.792	Success
85	SRR1304132	sample10_replicate16	sample10	SRS623409	t(2;2) ALK-EML4	Lung adenocarcinoma	Fusion	FF	FISH	OPv2.1	24	213	3101976562	1671036	1237438	27545452	25323058	8008179	0.919319	0.290726	198.313	Success
86	SRR1304133	sample11_replicate1	sample11	SRS623410	t(2;2) ALK-EML4	Lung adenocarcinoma	Fusion	FFPE	FISH	OPv2.1	24	177	3101976562	1671036	1237438	26379768	25443052	13011969	0.964491	0.493256	293.717	Success
87	SRR1304134	sample12_replicate1	sample12	SRS623411	t(2;2) ALK-EML4	Lung adenocarcinoma	Fusion	Cell line	Ref. [1]	OPv2.2	14	183	3101976562	2900681	2005756	18126410	17770656	6346645	0.980374	0.350132	121.316	Success
88	SRR1304135	sample12_replicate2	sample12	SRS623411	t(2;2) ALK-EML4	Lung adenocarcinoma	Fusion	Cell line	Ref. [1]	OPv2.2	11	179	3101976562	2900681	2005756	34257002	33087622	24048345	0.965864	0.701998	286.713	Success
89	SRR1304136	sample13_replicate1	sample13	SRS623412	t(2;2) ALK-EML4	Lung adenocarcinoma	Fusion	Cell line	Ref. [1]	OPv2.2	14	182	3101976562	2900681	2005756	36308846	35609560	12875003	0.980741	0.354597	243.394	Success
90	SRR1304137	sample14_replicate1	sample14	SRS623413	t(2;2) ALK-EML4	Lung adenocarcinoma	Fusion	FFPE	FISH	OPv2.2	14	221	3101976562	2900681	2005756	42264988	38577256	20824950	0.912747	0.492723	299.152	Success
91	SRR1304168	sample22_replicate1	sample22	SRS623421	t(7;16) EGFR-intergenic	Lung adenocarcinoma	Translocation	FFPE	PCR	OPv2.1	24	236	3101976562	1671036	1237438	28523520	27419998	14413367	0.961312	0.505315	354.556	Success
92	SRR1304169	sample22_replicate2	sample22	SRS623421	t(7;16) EGFR-intergenic	Lung adenocarcinoma	Translocation	FFPE	FISH	OPv2.1	24	241	3101976562	1671036	1237438	51381430	49473386	22537040	0.962865	0.438622	476.603	Success
93	SRR1304170	sample22_replicate3	sample22	SRS623421	t(7;16) EGFR-intergenic	Lung adenocarcinoma	Translocation	FFPE	FISH	OPv2.1	24	245	3101976562	1671036	1237438	12761870	12273144	6333015	0.961704	0.496245	152.935	Success
94	SRR1304171	sample22_replicate4	sample22	SRS623421	t(7;16) EGFR-intergenic	Lung adenocarcinoma	Translocation	FFPE	FISH	OPv2.1	24	246	3101976562	1671036	1237438	20179416	19410314	9684874	0.961887	0.479938	223.719	Success
95	SRR1304172	sample22_replicate5	sample22	SRS623421	t(7;16) EGFR-intergenic	Lung adenocarcinoma	Translocation	FFPE	FISH	OPv2.1	24	240	3101976562	1671036	1237438	16860862	16230252	8080543	0.962599	0.479249	186.752	Success
96	SRR1304173	sample22_replicate6	sample22	SRS623421	t(7;16) EGFR-intergenic	Lung adenocarcinoma	Translocation	FFPE	FISH	OPv2.1	24	266	3101976562	1671036	1237438	10896024	10467790	5522958	0.960698	0.506878	128.288	Success
97	SRR1304174	sample22_replicate7	sample22	SRS623421	t(7;16) EGFR-intergenic	Lung adenocarcinoma	Translocation	FFPE	FISH	OPv2.1	24	180	3101976562	1671036	1237438	24052170	23035266	9577329	0.957721	0.39819	276.519	Success
98	SRR1304175	sample22_replicate8	sample22	SRS623421	t(7;16) EGFR-intergenic	Lung adenocarcinoma	Translocation	FFPE	FISH	OPv2.1	24	191	3101976562	1671036	1237438	22832792	21893458	8954555	0.95886	0.39218	250.225	Success
99	SRR1304176	sample22_replicate9	sample22	SRS623421	t(7;16) EGFR-intergenic	Lung adenocarcinoma	Translocation	FFPE	FISH	OPv2.1	24	186	3101976562	1671036	1237438	23466502	22540968	9289946	0.960559	0.395881	266.712	Success
100	SRR1304177	sample22_replicate10	sample22	SRS623421	t(7;16) EGFR-intergenic	Lung adenocarcinoma	Translocation	FFPE	FISH	OPv2.1	24	180	3101976562	1671036	1237438	23198476	22265058	9344204	0.959764	0.402794	255.024	Success
101	SRR1304178	sample22_replicate11	sample22	SRS623421	t(7;16) EGFR-intergenic	Lung adenocarcinoma	Translocation	FFPE	FISH	OPv2.1	24	182	3101976562	1671036	1237438	19784950	18971936	7847262	0.958907	0.396628	223.301	Success
102	SRR1304179	sample22_replicate12	sample22	SRS623421	t(7;16) EGFR-intergenic	Lung adenocarcinoma	Translocation	FFPE	FISH	OPv2.1	24	181	3101976562	1671036	1237438	18496562	17764860	7334812	0.960441	0.39655	208.274	Success
103	SRR1304180	sample22_replicate13	sample22	SRS623421	t(7;16) EGFR-intergenic	Lung adenocarcinoma	Translocation	FFPE	FISH	OPv2.1	24	171	3101976562	1671036	1237438	19361332	18666488	7455208	0.964112	0.385057	219.663	Success
104	SRR1304181	sample22_replicate14	sample22	SRS623421	t(7;16) EGFR-intergenic	Lung adenocarcinoma	Translocation	FFPE	FISH	OPv2.1	24	171	3101976562	1671036	1237438	22480148	21589728	8465613	0.960391	0.376582	243.79	Success
105	SRR1304182	sample22_replicate15	sample22	SRS623421	t(7;16) EGFR-intergenic	Lung adenocarcinoma	Translocation	FFPE	FISH	OPv2.1	24	164	3101976562	1671036	1237438	23073330	22162916	8371928	0.960543	0.36284	246.187	Success
106	SRR1304210	sample38_replicate3	sample38	SRS623437	t(15;17) PML-RARA	(APML/AML M3) Acute Myeloid Leukaemia	Fusion	Bone Marrow	Qualitative DNA PCR assay	OPv2.1	24	261	3101976562	1671036	1237438	21238100	20480690	9734517	0.964337	0.458352	225.416	Fail
107	SRR1304204	sample35_replicate1	sample35	SRS623434	t(9;11) MLLT3-KMT2A	Acute Myeloid Leukaemia	Fusion	Cell line	Ref. [2]	OPv2.2	8	180	3101976562	2900681	2005756	7433974	6835396	5158447	0.919481	0.693902	98.7822	Fail
	[1] Sos,M.L., Michel,K., Zander,T., Weiss,J., Frommolt,P., Peifer,M., Li,D., Ullrich,R., Koker,M., Fischer,F. et al. (2009) Predicting drug susceptibility of non-small cell lung cancers based on genetic lesions. J. Clin. Invest., 119, 727–1740.
	[2] Odero,M.D., Zeleznik-Le,N.J., Chinwalla,V. and Rowley,J.D. (2000) Cytogenetic and molecular analysis of the acute monocytic leukemia cell line THP-1 with an MLL-AF9 translocation. Genes Chromosomes Cancer, 29, 333–338.
