## Supplementary Tables for "Ultra-fast Prediction of Somatic Structural Variations by Reduced Read Mapping via Pan-Genome *k*-mer Sets": SuppTable_10.xlsx

### Sheet: Reference material
Supplementary Table 11. Standard material
NO	Sample ID	Flowcell ID	Type	SeraSEQ version	Fusions	HGVS nomenclature	AF	DNA Input Amout	GC	TOTAL_READ	ALIGNED_READ	ALIGNED	DUP_RATE	UNIQE_READ	MEAN_TARGET_COV	MEAN_TARGET_COVERAGE_WO_UID	ON_TARGET_RATE	Q30	Insert size
1	CD_19_09787_XT_CF	AHWF3YBGXC	Plasma Like	Complete reference Material	CD74-ROS1, EML4-ALKv1, NCOA4-RET	N/A	WT	50ng	42.48	58000866	52422472	90.38	10.52	46906332	3586.39	2377.34	8.22	40	171.14
2	CD_19_09789_XT_CF	AHWF3YBGXC	Plasma Like	Complete reference Material	CD74-ROS1, EML4-ALKv1, NCOA4-RET	N/A	0.005	50ng	42.66	47884044	43984040	91.86	10.62	39312640	3213.43	2252.6	8.73	56.8	179.33
3	CD_19_09790_XT_CF	AHWF3YBGXC	Plasma Like	Complete reference Material	CD74-ROS1, EML4-ALKv1, NCOA4-RET	N/A	0.01	50ng	42.5	50012076	46474562	92.93	10.44	41620386	3209.25	2197.77	8.24	49.02	180.59
4	CD_19_09791_XT_CF	AHWF3YBGXC	Plasma Like	Complete reference Material	CD74-ROS1, EML4-ALKv1, NCOA4-RET	N/A	0.025	50ng	42.26	52042476	48866278	93.9	10.37	43799322	3554.36	2429.61	8.67	56.63	180.29
5	CD_19_09792_XT_CF	AHWF3YBGXC	DNA Mix	Complete Mutation Mix	CD74-ROS1, EML4-ALKv1, NCOA4-RET	N/A	WT	50ng	42.31	52052368	45301818	87.03	10.11	40722870	2723.22	1961.27	7.28	21.58	158.03
6	CD_19_09796_XT_CF	AHWF3YBGXC	DNA Mix	Complete Mutation Mix	CD74-ROS1, EML4-ALKv1, NCOA4-RET	N/A	0.005	50ng	42.67	45671462	41371042	90.58	6.31	38758956	3071.09	2202.47	8.85	35.96	179.79
7	CD_19_09798_XT_CF	AHWF3YBGXC	DNA Mix	Complete Mutation Mix	CD74-ROS1, EML4-ALKv1, NCOA4-RET	N/A	0.01	50ng	42.69	43491766	39322138	90.41	6.09	36926990	2570.17	1927.01	7.78	34.52	182.73
8	CD_19_09800_XT_CF	AHWF3YBGXC	DNA Mix	Complete Mutation Mix	CD74-ROS1, EML4-ALKv1, NCOA4-RET	N/A	0.025	50ng	42.75	42843738	39581932	92.39	6.55	36988412	3142.74	2215.78	9.46	37.07	180.86
9	CD_19_09802_XT_CF	AHW7FWBGXC	DNA Mix	Complete Mutation Mix	CD74-ROS1, EML4-ALKv1, NCOA4-RET	N/A	0.05	50ng	42.9	37858606	34471904	91.05	7.13	32013962	2626.6	1854.71	9.21	42.1	157.71
10	CD_19_09797_XT_CF	AHWF3YBGXC	DNA Mix	Complete Mutation Mix	CD74-ROS1, EML4-ALKv1, NCOA4-RET	N/A	0.005	50ng	42.69	41739756	37866844	90.72	6.33	35469032	2819.82	2065.12	8.88	36.54	179.71
11	CD_19_09799_XT_CF	AHWF3YBGXC	DNA Mix	Complete Mutation Mix	CD74-ROS1, EML4-ALKv1, NCOA4-RET	N/A	0.01	50ng	42.67	46108094	41805716	90.67	5.97	39309444	2761.6	2037.9	7.87	34.84	182.62
12	CD_19_09801_XT_CF	AHWF3YBGXC	DNA Mix	Complete Mutation Mix	CD74-ROS1, EML4-ALKv1, NCOA4-RET	N/A	0.025	50ng	42.67	34276946	31727512	92.56	6.34	29714560	2551.54	1915.38	9.59	38.57	180.97
13	CD_19_09804_XT_CF	AHW7FWBGXC	DNA Mix	Mutation v2	TPR-ALK, NCOA4-RET	TPR{NC_000001.10}:r.1_2185+246_ALK{NC_000 002.11}:r.4125-550_6265, NCOA4{NC_000010.10}:r.1_1014+1312_RET{NC _000010.10}:r.2327-1437_5659	WT	50ng	43.2	45798502	42635582	93.09	7.49	39442416	3469.73	2550.72	9.71	48.86	183.02
14	CD_19_09812_XT_CF	AHW7FWBGXC	DNA Mix	Mutation v2	TPR-ALK, NCOA4-RET	TPR{NC_000001.10}:r.1_2185+246_ALK{NC_000 002.11}:r.4125-550_6265, NCOA4{NC_000010.10}:r.1_1014+1312_RET{NC _000010.10}:r.2327-1437_5663	0.01	50ng	43.54	45676052	41958870	91.86	5.22	39768162	2503.37	1996.14	7.25	23.35	171.3
15	CD_19_09814_XT_CF	AHW7FWBGXC	DNA Mix	Mutation v2	TPR-ALK, NCOA4-RET	TPR{NC_000001.10}:r.1_2185+246_ALK{NC_000 002.11}:r.4125-550_6265, NCOA4{NC_000010.10}:r.1_1014+1312_RET{NC _000010.10}:r.2327-1437_5664	0.02	50ng	43.13	66305310	61678618	93.02	5.17	58488090	3178.19	2500.27	6.16	26.02	182.06
16	CD_19_09811_XT_CF	AHW7FWBGXC	DNA Mix	Mutation v2	TPR-ALK, NCOA4-RET	TPR{NC_000001.10}:r.1_2185+246_ALK{NC_000 002.11}:r.4125-550_6265, NCOA4{NC_000010.10}:r.1_1014+1312_RET{NC _000010.10}:r.2327-1437_5668	0.005	50ng	44.43	51098994	46864008	91.71	5.26	44398320	3052.44	2275.89	7.76	24.38	180.5
17	CD_19_09813_XT_CF	AHW7FWBGXC	DNA Mix	Mutation v2	TPR-ALK, NCOA4-RET	TPR{NC_000001.10}:r.1_2185+246_ALK{NC_000 002.11}:r.4125-550_6265, NCOA4{NC_000010.10}:r.1_1014+1312_RET{NC _000010.10}:r.2327-1437_5669	0.01	50ng	43.55	61380796	56272618	91.68	5.56	53143624	3284.78	2480.47	7.1	23.31	171.25
18	CD_19_09815_XT_CF	AHW7FWBGXC	DNA Mix	Mutation v2	TPR-ALK, NCOA4-RET	TPR{NC_000001.10}:r.1_2185+246_ALK{NC_000 002.11}:r.4125-550_6265, NCOA4{NC_000010.10}:r.1_1014+1312_RET{NC _000010.10}:r.2327-1437_5670	0.02	50ng	43.13	48564800	45127694	92.92	3.96	43340212	2368.71	1969.19	6.27	27.27	182.22
19	CD_20_00621_XT_CF	AHW77TBGXC	DNA Mix	Complete Mutation Mix	CD74-ROS1, EML4-ALKv1, NCOA4-RET	N/A	0.005	20ng	42.12	62634276	56876064	90.81	10.84	50712160	4030.12	2351.61	8.45	55.28	180.52
20	CD_20_00622_XT_CF	AHW77TBGXC	DNA Mix	Complete Mutation Mix	CD74-ROS1, EML4-ALKv1, NCOA4-RET	N/A	0.01	20ng	42.18	67492398	60991518	90.37	10.2	54772848	3880.09	2278.29	7.57	48.02	183.44
21	CD_20_00623_XT_CF	AHW77TBGXC	DNA Mix	Complete Mutation Mix	CD74-ROS1, EML4-ALKv1, NCOA4-RET	N/A	0.025	20ng	42.12	60096764	55878402	92.98	10.1	50232804	4346.48	2361.42	9.27	57.28	181.76
22	CD_20_00624_XT_CF	AHW77TBGXC	DNA Mix	Complete Mutation Mix	CD74-ROS1, EML4-ALKv1, NCOA4-RET	N/A	0.05	20ng	42.51	50048162	45423030	90.76	9.99	40885432	3325.76	1841.85	8.85	50.72	158.46
23	CD_20_00627_XT_CF	AHW77TBGXC	DNA Mix	Complete Mutation Mix	CD74-ROS1, EML4-ALKv1, NCOA4-RET	N/A	0.005	10ng	42.06	51202714	46749274	91.3	13.11	40618196	3446.87	1551.11	8.79	77.5	180.7
24	CD_20_00628_XT_CF	AHW77TBGXC	DNA Mix	Complete Mutation Mix	CD74-ROS1, EML4-ALKv1, NCOA4-RET	N/A	0.01	10ng	42.16	60651756	55153246	90.93	13.74	47573362	3611.69	1626.95	7.8	62.74	183.61
25	CD_20_00629_XT_CF	AHW77TBGXC	DNA Mix	Complete Mutation Mix	CD74-ROS1, EML4-ALKv1, NCOA4-RET	N/A	0.025	10ng	42.09	60306876	56357892	93.45	16.06	47306542	3912.4	1705.37	8.27	77.74	182.11
26	CD_20_00630_XT_CF	AHW77TBGXC	DNA Mix	Complete Mutation Mix	CD74-ROS1, EML4-ALKv1, NCOA4-RET	N/A	0.05	10ng	42.53	48791244	44535092	91.28	13.57	38489910	3242.96	1435.11	8.8	74.05	158.78
27	CD_20_00634_XT_CF	AHWFJ2BGXC	DNA Mix	Mutation v2	TPR-ALK, NCOA4-RET	TPR{NC_000001.10}:r.1_2185+246_ALK{NC_000 002.11}:r.4125-550_6265, NCOA4{NC_000010.10}:r.1_1014+1312_RET{NC _000010.10}:r.2327-1437_5674	0.005	20ng	43.59	61328192	57253484	93.36	9.18	51997436	4209.59	2716.4	8.76	66.9	181.7
28	CD_20_00635_XT_CF	AHWFJ2BGXC	DNA Mix	Mutation v2	TPR-ALK, NCOA4-RET	TPR{NC_000001.10}:r.1_2185+246_ALK{NC_000 002.11}:r.4125-550_6265, NCOA4{NC_000010.10}:r.1_1014+1312_RET{NC _000010.10}:r.2327-1437_5675	0.01	20ng	42.7	56243456	52610510	93.54	8.92	47915184	3502.26	2337.74	8.07	70.45	177.25
29	CD_20_00636_XT_CF	AHWFJ2BGXC	DNA Mix	Mutation v2	TPR-ALK, NCOA4-RET	TPR{NC_000001.10}:r.1_2185+246_ALK{NC_000 002.11}:r.4125-550_6265, NCOA4{NC_000010.10}:r.1_1014+1312_RET{NC _000010.10}:r.2327-1437_5676	0.02	20ng	42.49	61632200	58186114	94.41	8.44	53272694	3489.17	2305.36	7.17	68.92	183.92
30	CD_20_00640_XT_CF	AHWFJ2BGXC	DNA Mix	Mutation v2	TPR-ALK, NCOA4-RET	TPR{NC_000001.10}:r.1_2185+246_ALK{NC_000 002.11}:r.4125-550_6265, NCOA4{NC_000010.10}:r.1_1014+1312_RET{NC _000010.10}:r.2327-1437_5680	0.005	10ng	43.36	51700294	48830452	94.45	10.98	43469612	3734.47	1856.51	9.11	82.31	181.94
31	CD_20_00641_XT_CF	AHWFJ2BGXC	DNA Mix	Mutation v2	TPR-ALK, NCOA4-RET	TPR{NC_000001.10}:r.1_2185+246_ALK{NC_000 002.11}:r.4125-550_6265, NCOA4{NC_000010.10}:r.1_1014+1312_RET{NC _000010.10}:r.2327-1437_5681	0.01	10ng	42.57	44001858	41611286	94.57	11.38	36875268	2904.52	1476.26	8.46	81.02	177.26
32	CD_20_00642_XT_CF	AHWFJ2BGXC	DNA Mix	Mutation v2	TPR-ALK, NCOA4-RET	TPR{NC_000001.10}:r.1_2185+246_ALK{NC_000 002.11}:r.4125-550_6265, NCOA4{NC_000010.10}:r.1_1014+1312_RET{NC _000010.10}:r.2327-1437_5682	0.02	10ng	42.44	65571294	62402586	95.17	10.85	55631068	4117.52	1956.66	7.89	80.05	183.81
33	CD_20_02290_XT_CF	AHWCVNBGXC	DNA Mix	Complete Mutation Mix	CD74-ROS1, EML4-ALKv1, NCOA4-RET	N/A	0.005	50ng	43.32	48207750	39574664	82.09	9.53	35803052	2112.79	2175.73	6.36	23.97	175.87
34	CD_20_02292_XT_CF	AHWCVNBGXC	DNA Mix	Complete Mutation Mix	CD74-ROS1, EML4-ALKv1, NCOA4-RET	N/A	0.01	50ng	42.9	45012914	39128698	86.93	9.43	35438352	1937.67	1885.21	5.89	30.88	181.56
35	CD_20_02294_XT_CF	AHWCVNBGXC	DNA Mix	Complete Mutation Mix	CD74-ROS1, EML4-ALKv1, NCOA4-RET	N/A	0.025	50ng	43.3	41194142	36428734	88.43	9.39	33007964	2109.66	2101.42	6.9	28.39	178.39
36	CD_20_02296_XT_CF	AHWCVNBGXC	DNA Mix	Complete Mutation Mix	CD74-ROS1, EML4-ALKv1, NCOA4-RET	N/A	0.05	50ng	43.61	39332478	33967398	86.36	8.79	30982058	1809.16	1783.57	6.41	27.78	155.29
37	CD_20_02291_XT_CF	AHWCVNBGXC	DNA Mix	Complete Mutation Mix	CD74-ROS1, EML4-ALKv1, NCOA4-RET	N/A	0.005	50ng	42.63	25714400	22790734	88.63	9.85	20545290	1555.64	1326.45	8.13	29.67	180.02
38	CD_20_02293_XT_CF	AHWCVNBGXC	DNA Mix	Complete Mutation Mix	CD74-ROS1, EML4-ALKv1, NCOA4-RET	N/A	0.01	50ng	43.41	48068488	39963836	83.14	9.51	36163710	1712.44	1701.53	5.1	25.29	178.42
39	CD_20_02295_XT_CF	AHWCVNBGXC	DNA Mix	Complete Mutation Mix	CD74-ROS1, EML4-ALKv1, NCOA4-RET	N/A	0.025	50ng	43.77	48451058	39506116	81.54	9.82	35628196	2105.21	1998.42	6.34	24.8	175.02
40	CD_20_02297_XT_CF	AHWCVNBGXC	DNA Mix	Complete Mutation Mix	CD74-ROS1, EML4-ALKv1, NCOA4-RET	N/A	0.05	50ng	43.81	37019556	31115266	84.05	9.26	28234438	1591.23	1499.08	6.15	25.64	153.96
41	CD_20_02304_XT_CF	AHWCGMBGXC	DNA Mix	Mutation v2	TPR-ALK, NCOA4-RET	TPR{NC_000001.10}:r.1_2185+246_ALK{NC_000 002.11}:r.4125-550_6265, NCOA4{NC_000010.10}:r.1_1014+1312_RET{NC _000010.10}:r.2327-1437_5686	0.005	50ng	44.6	61174426	55640438	90.95	9.06	50597608	3439.55	2470.86	7.36	28.17	180.8
42	CD_20_02306_XT_CF	AHWCGMBGXC	DNA Mix	Mutation v2	TPR-ALK, NCOA4-RET	TPR{NC_000001.10}:r.1_2185+246_ALK{NC_000 002.11}:r.4125-550_6265, NCOA4{NC_000010.10}:r.1_1014+1312_RET{NC _000010.10}:r.2327-1437_5687	0.01	50ng	43.66	54603790	49845178	91.29	8.31	45700962	2761.66	2228.16	6.73	17.68	174.62
43	CD_20_02308_XT_CF	AHWCGMBGXC	DNA Mix	Mutation v2	TPR-ALK, NCOA4-RET	TPR{NC_000001.10}:r.1_2185+246_ALK{NC_000 002.11}:r.4125-550_6265, NCOA4{NC_000010.10}:r.1_1014+1312_RET{NC _000010.10}:r.2327-1437_5688	0.02	50ng	43.22	70772812	65494504	92.54	8.21	60117872	3198.65	2526.7	5.84	31.65	182.92
44	CD_20_02305_XT_CF	AHWCGMBGXC	DNA Mix	Mutation v2	TPR-ALK, NCOA4-RET	TPR{NC_000001.10}:r.1_2185+246_ALK{NC_000 002.11}:r.4125-550_6265, NCOA4{NC_000010.10}:r.1_1014+1312_RET{NC _000010.10}:r.2327-1437_5692	0.005	50ng	44.59	54225144	49326834	90.97	8.96	44905994	3058.36	2240.49	7.38	28.28	180.76
45	CD_20_02307_XT_CF	AHWCGMBGXC	DNA Mix	Mutation v2	TPR-ALK, NCOA4-RET	TPR{NC_000001.10}:r.1_2185+246_ALK{NC_000 002.11}:r.4125-550_6265, NCOA4{NC_000010.10}:r.1_1014+1312_RET{NC _000010.10}:r.2327-1437_5693	0.01	50ng	43.66	53199264	48551790	91.26	8.66	44349062	2673.15	2142.17	6.69	17.51	173.94
46	CD_20_02309_XT_CF	AHWCGMBGXC	DNA Mix	Mutation v2	TPR-ALK, NCOA4-RET	TPR{NC_000001.10}:r.1_2185+246_ALK{NC_000 002.11}:r.4125-550_6265, NCOA4{NC_000010.10}:r.1_1014+1312_RET{NC _000010.10}:r.2327-1437_5694	0.02	50ng	43.2	82154790	75857958	92.34	8.71	69254368	3629.3	2764.46	5.72	31.8	183.04
47	CD_20_03083_XT_CF	AH2YHNBGXF	DNA Mix	Complete Mutation Mix	CD74-ROS1, EML4-ALKv1, NCOA4-RET	N/A	0.01	10ng	42.68	55675304	49518456	88.94	12.54	43310070	3430.46	1382.45	8.25	47.65	182.9
48	CD_20_03084_XT_CF	AH2YHNBGXF	DNA Mix	Complete Mutation Mix	CD74-ROS1, EML4-ALKv1, NCOA4-RET	N/A	0.01	10ng	42.67	54498156	48347474	88.71	11.91	42590104	3463.01	1410.02	8.53	49.18	182.87
49	CD_20_03085_XT_CF	AH2YHNBGXF	DNA Mix	Complete Mutation Mix	CD74-ROS1, EML4-ALKv1, NCOA4-RET	N/A	0.01	10ng	42.68	48988722	43547306	88.89	12.25	38214072	3036.84	1258.65	8.31	47.69	182.79
50	CD_20_03086_XT_CF	AH2YHNBGXF	DNA Mix	Complete Mutation Mix	CD74-ROS1, EML4-ALKv1, NCOA4-RET	N/A	0.01	10ng	42.67	46771130	41450528	88.62	11.99	36481784	2941.16	1254.13	8.45	50.18	182.86
51	CD_20_03087_XT_CF	AH2YHNBGXF	DNA Mix	Complete Mutation Mix	CD74-ROS1, EML4-ALKv1, NCOA4-RET	N/A	0.01	10ng	42.7	46480710	41226798	88.7	11.43	36513386	2999.84	1357.36	8.67	49.53	182.86
52	CD_20_03088_XT_CF	AH2YHNBGXF	DNA Mix	Complete Mutation Mix	CD74-ROS1, EML4-ALKv1, NCOA4-RET	N/A	0.01	10ng	42.67	48300240	42836274	88.69	12.14	37637264	3071.09	1287.7	8.54	51.18	182.83
53	CD_20_03475_XT_CF	AHNCLGBGXF	DNA Mix	Complete Mutation Mix	CD74-ROS1, EML4-ALKv1, NCOA4-RET	N/A	0.005	20ng	42.28	53796828	47900598	89.04	15.31	40568544	3679.54	1427.85	9.16	75.82	180.93
54	CD_20_03476_XT_CF	AHNCLGBGXF	DNA Mix	Complete Mutation Mix	CD74-ROS1, EML4-ALKv1, NCOA4-RET	N/A	0.01	20ng	42.36	65863862	58643018	89.04	14.4	50200722	4283.31	2093.01	8.7	64.29	184.02
55	CD_20_03477_XT_CF	AHNCLGBGXF	DNA Mix	Complete Mutation Mix	CD74-ROS1, EML4-ALKv1, NCOA4-RET	N/A	0.025	20ng	42.2	52526258	47648022	90.71	14.61	40685670	3811.76	1659.44	9.54	75.24	181.95
56	CD_20_03478_XT_CF	AHNCLGBGXF	DNA Mix	Complete Mutation Mix	CD74-ROS1, EML4-ALKv1, NCOA4-RET	N/A	0.05	20ng	42.6	82173652	73632416	89.61	15.45	62255260	5326.18	2431.01	8.75	65.8	158.43
